# New genetic tools in *Finegoldia magna* identify a conserved adhesin required for the formation of stress-tolerant aggregates

**DOI:** 10.64898/2026.09.18.752566

**Authors:** Susannah Lawhorn, Cassandra J. Speyer, Angelie Arcos Chavelas, Sierra R. Scamfer, Francia Lopez Palomera, T. Jarrod Smith, Alison Coluccio, Melanie A. Spero

## Abstract

The Gram-positive obligate anaerobe *Finegoldia magna* is a member of the healthy human microbiota, but also acts as an opportunistic pathogen to cause persistent, biofilm-associated infections. Despite its prevalence on the human host, little is known about *F. magna* biology or the mechanisms underlying its clinically relevant phenotypes, partly due to the lack of genetic tools. We address this gap by establishing genetic approaches for investigating gene function in *F. magna*, which we apply to identify genetic determinants of aggregate biofilm formation. We found that *F. magna* isolates are naturally competent, allowing for targeted chromosomal integration of linear DNA constructs via homologous recombination. Transformation frequency varied substantially among strains and was also affected by factors such as homologous flank length, DNA concentration, and incubation method. To identify genes that mediate aggregate biofilm formation, we used experimental evolution to select for *F. magna* mutants that had lost the ability to aggregate. This approach identified a conserved locus encoding a putative adhesin that we named FafA (*<u>F</u>inegoldia* <u>a</u>dhesion factor <u>A</u>). Next, we applied targeted mutagenesis tools to show that deletion of *fafA* markedly reduced autoaggregation but does not impair other modes of biofilm formation, including surface attachment or aggregation during agitation. Finally, we demonstrate that FafA-mediated aggregation protects *F. magna* from antibiotic and oxidative stress. Together, these findings establish a genetic framework for mechanistic studies in *F. magna* and identify FafA as a conserved adhesin that promotes aggregation and stress tolerance in this anaerobic pathobiont.

**Importance:** Despite growing recognition of *Finegoldia magna* as both an important member of the human microbiota and opportunistic pathogen, mechanistic studies of this organism have been limited by the lack of genetic tools. Here, we establish a system for targeted mutagenesis that leverages this bacterium’s natural ability to take up DNA from its environment. We combine these new tools with a forward-genetics approach to identify the genetic basis of aggregation, a form of biofilm growth underlying recalcitrant infections. These approaches identified the putative adhesin FafA, which mediates a specific biofilm lifestyle that promotes tolerance to antibiotic and oxidative stress. These findings provide a genetic framework for studying *F. magna* biology and offer new insight into the mechanisms promoting biofilm-associated survival.
