## Supplementary material for "New genetic tools in *Finegoldia magna* identify a conserved adhesin required for the formation of stress-tolerant aggregates": Dataset S1 Primers Table

### Sheet: primers
Dataset S1. Primers used for this study are listed here. Bold/underlined indicates homology overhangs to F. magna genome, used for assembly.
Primer Name	Sequence (5'-3')	Primer Description	Strain Usage	Purpose	Additional Notes
OMS56	CGCTGGAGACATCGTTGCTA	forward, 2 kb upstream of tuf terminator	ATCC 29328	generating ATCC 29328 tuf-ermB; also referred to as WTp-
OMS52	CTATGCGATAATTTTAGAAACAACG	reverse, 2 kb upstream of tuf terminator (immediately before tuf terminator)	ATCC 29328, 07T609	generating ATCC 29328 tuf-ermB; also referred to as WTp-	Used for all upstream reverse flanking regions in strains ATCC 293828
OMS71	ATACTAAGATTAATTAGCTCTCACTTAG	forward, 2 kb downstream of tuf site, including tuf terminator	ATCC 29328	generating ATCC 29328 tuf-ermB; also referred to as WTp-	Used for all downstream forward flanking regions in strain ATCC 293898
OMS54	CGTAAAGGCCGGAATAATCCC	reverse, 2 kb downstream of tuf site	ATCC 29328	generating ATCC 29328 tuf-ermB; also referred to as WTp-
OMS160	CCCAGATCCAGTAATTTCTGTAGC	forward, 2 kb upstream of tuf terminator	07T609, 09T494	generating 07T609 tuf-ermB and 09T494 tuf-ermB
OMS162	TTAAATACTAAGACTAATTAGCTCTC	forward, 2 kb downstream of tuf site, including tuf terminator	07T609	generating 07T609 tuf-ermB
OMS163	CACCCTATTCTCATTAGATCG	reverse, 2 kb downstream of tuf site	07T609	generating 07T609 tuf-ermB
OMS164	TTATTCAATAATTTTAGAAACAACGCC	reverse, 2 kb upstream of tuf terminator	09T494, 17.33	generating 09T494 tuf-ermB and 17.33 tuf-ermB	Used for all upstream reverse flanking regions in strain 17.33
OMS167	TTAATATACTAAGACTATTTAGCTCTC	forward, 2 kb downstream of tuf site, including tuf terminator	09T494, 17.33	generating 09T494 tuf-ermB and 17.33 tuf-ermB	Used for all downstream forward flanking regions in strain 17.33
OMS168	CTTGATAAGCTTTCATTAGAGGAAC	reverse, 2 kb downstream of tuf site	09T494	generating 09T494 tuf-ermB
OMS60	CGTTGTTTCTAAAATTATCGCATAG GACGGTTCGTGTTCGTGCTGACT	forward, ermB from pMRMTK-clo10;bold/underlined indicates homology overhangs to F. magna genome, used for assembly	ATCC 29328, 07T609	generating ATCC 29328 tuf-ermB and 07T609 tuf-ermB
OMS61	GAGCTAATTAATCTTAGTATTTAA GCGACTCATAGAATTATTTCCTCC	reverse, ermB from pMRMTK-clo10; bold/underlined indicates homology overhangs to F. magna genome used for assembly	ATCC 29328	generating ATCC 29328 tuf-ermB
OMS161	TAATTAGTCTTAGTATTTAA GCGACTCATAGAATTATTTCCTC	reverse, ermB from pMRMTK-clo10; bold/underlined indicates homology overhangs to F. magna genome used for assembly	07T609	generating 07T609 tuf-ermB
OMS165	GTTTCTAAAATTATTGAATAA GACGGTTCGTGTTCGTG	forward, ermB from pMRMTK-clo10; bold/underlined indicates homology overhangs to F. magna genome used for assembly	09T494, 17.33,	generating 09T494 tuf-ermB and 17.33 tuf-ermB
OMS166	AAATAGTCTTAGTATATTAA GCGACTCATAGAATTATTTCCTC	reverse, ermB from pMRMTK-clo10; bold/underlined indicates homology overhangs to F. magna genome used for assembly	09T494, 17.33	generating 09T494 tuf-ermB and 17.33 tuf-ermB
OMS174	CGCTGGAGACATCGTAGCTA	forward, 2 kb upstream of tuf terminator	17.33	generating 17.33 tuf-ermB
OMS169	CCCATTAAACCATTGTCCGCC	reverse, 2 kb downstream of tuf site	17.33	generating 17.33 tuf-ermB
OMS113	ACACACACCATTCTTCTCAGGA	forward, ermB internal check	ATCC 29328 tuf-ermB, ATCC 29328 fafA1A2::ermB, 07T609 tuf-ermB, 09T494 tuf-ermB, 17.33 tuf-ermB	cloning validation
OMS82	AGCAACCCTAGTGTTCGGTG	reverse, ermB internal check	ATCC 29328 tuf-ermB, 07T609 tuf-ermB, 09T494 tuf-ermB, 17.33 tuf-ermB	cloning validation
OMS124	GATAATGTGTTCAACCCACTCTTGATAAA	forward, 2 kb upstream of fafA1 start codon	ATCC 29328	generating ΔfafA1A2::ermB, ΔfafA1::ermB
OMS125	AACACCACTTCCTAAAATTTATTTTAAAATAATTTTG	reverse, 2 kb upstream of fafA1 start codon	ATCC 29328	generating ΔfafA1A2::ermB
OMS126	CAAAATTATTTTAAAATAAATTTTAGGAAGTGGTGTT GACGGTTCGTGTTCGTG	forward, ermB from pMRMTK-clo10; bold/underlined indicates homology overhangs to F. magna genome used for assembly	ATCC 29328	generating ΔfafA1A2::ermB, ΔfafA1::ermB
OMS128	AAAAATATTTTTAGCCGGGCACTTAG	forward, 2 kb downstream of fafA2 stop codon	ATCC 29328	generating ΔfafA1A2::ermB, ΔfafA2::ermB
OMS129	ATGTCGCGTAAAATTAATGTAAGATTTAATG	reverse, 2 kb downstream of fafA2 stop codon	ATCC 29328	generating ΔfafA1A2::ermB, ΔfafA2::ermB
OMS127	CTAAGTGCCCGGCTAAAAATATTTTT GCGACTCATAGAATTATTTCCTCCC	reverse, ermB from pMRMTK-clo10; bold/underlined indicates homology overhangs to F. magna genome used for assembly	ATCC 29328	generating ΔfafA1A2::ermB, ΔfafA2::ermB
OMS155	AAGAAAGGAGCGATTTGCTCA	forward, 2 kb downstream of aggA site	ATCC 29328	generating ΔfafA1::ermB
OMS156	GTTGAGCTCTGTCACCACCA	reverse, 2 kb downstream of aggA site	ATCC 29328	generating ΔfafA1::ermB
OMS154	GAGCAAATCGCTCCTTTCTT GCGACTCATAGAATTATTTCCTCC	reverse, ermB from pMRMTK-clo10; bold/underlined indicates homology overhangs to F. magna genome used for assembly	ATCC 29328	generating ΔfafA1::ermB
OMS157	TGACGGATCAAGCGTTGGAA	forward, 2 kb upstream of fafA2 start codon	ATCC 29328	generating ΔfafA2::ermB
OMS158	TATGAGCAAATCGCTCCTTTC	reverse, 2 kb upstream of fafA2 start codon	ATCC 29328	generating ΔfafA2::ermB
OMS159	AAAGGAGCGATTTGCTCATA GACGGTTCGTGTTCGTGCTGAC	forward, ermB from pMRMTK-clo10; bold/underlined indicates homology overhangs to F. magna genome used for assembly	ATCC 29328	generating ΔfafA2::ermB
OMS196	TGCTAACGCAATGAACCCAG	forward, 2.5 kb upstream of tuf terminator	ATCC 29328 tuf-ermB, 17.33 tuf-ermB	generating product for transformation with 2.5 kb homologous flanks
OMS203	CCCAAAACAATCAAGAAAGTTGTAGC	reverse, 2.5 kb downstream of tuf site	ATCC 29328 tuf-ermB	generating product for transformation with 2.5 kb homologous flanks
OMS197	TTGCCGGATCTATGGGCTTT	forward, 1.5 kb upstream of tuf terminator	ATCC 29328 tuf-ermB	generating product for transformation with 1.5 kb homologous flanks
OMS205	TAGCGCTAATACAATTGGAACAGC	reverse, 1.5 kb downstream of tuf site	ATCC 29328 tuf-ermB	generating product for transformation with 1.5 kb homologous flanks
OMS199	CGCTAACATCGACAAAGCACC	forward, 1 kb upstream of tuf terminator	ATCC 29328 tuf-ermB	generating product for transformation with 1 kb homologous flanks
OMS207	ACAGCTATCAGAAAAACTACACACAAG	reverse, 1 kb downstream of tuf site	ATCC 29328 tuf-ermB	generating product for transformation with 1 kb homologous flanks
OMS201	CAGGACGTGGAACAGTAGCA	forward, 500 bp upstream of tuf terminator	ATCC 29328 tuf-ermB	generating product for transformation with 500 bp homologous flanks
OMS209	TCAGTTCAAACATATTGTCTCCTTTC	reverse, 500 bp downstream of tuf site	ATCC 29328 tuf-ermB	generating product for transformation with 500 bp homologous flanks
OMS204	TTCCTGATGCTGGATCTACGTC	reverse, 2.5 kb downstream of tuf site	17.33 tuf-ermB	generating product for transformation with 2.5 kb homologous flanks
OMS198	TTGCCGGTTCTATGGGCTTC	forward, 1.5 kb upstream of tuf terminator	17.33 tuf-ermB	generating product for transformation with 1.5 kb homologous flanks
OMS206	ACTTGGTTGGGTATTCATCCCC	reverse, 1.5 kb downstream of tuf site	17.33 tuf-ermB	generating product for transformation with 1.5 kb homologous flanks
OMS200	ACAAGAGAATGGGCTCAGGAG	forward, 1 kb upstream of tuf terminator	17.33 tuf-ermB	generating product for transformation with 1 kb homologous flanks
OMS208	CCTCTTGATCCAATCAGTAATTATGT	reverse, 1 kb downstream of tuf site	17.33 tuf-ermB	generating product for transformation with 1 kb homologous flanks
OMS202	ACAGGACGTGGAACAGTAGC	forward, 500 bp upstream of tuf terminator	17.33 tuf-ermB	generating product for transformation with 500 bp homologous flanks
OMS210	TGCCCAAAAATGACGATTGCC	reverse, 500 bp downstream of tuf site	17.33 tuf-ermB	generating product for transformation with 500 bp homologous flanks
