## Supplementary material for "New genetic tools in *Finegoldia magna* identify a conserved adhesin required for the formation of stress-tolerant aggregates": Dataset S2 fafA1_blastP_nr_bacteria

### Sheet: (sheet A) FMG_0048_as_query
Dataset S2. Results of BLASTP searches with either FMG_0048 (sheet A) or FMG_0049 minus the cell-wall-binding domain (sheet B) as query, against the nr database (All non-redundant GenBank CDS translations+PDB+SwissProt+PIR+PRF excluding environmental samples from WGS projects). Results filtered to exclude Finegoldia and <60 percent identity and <60 percent query coverage.
Description	Scientific Name	Max Score	Total Score	Query Cover	E value	Per. ident	Acc. Len	Accession
InlB B-repeat-containing protein [Aedoeadaptatus coxii]	Aedoeadaptatus coxii	2863	2863	1	0	61.97	2395	WP_409334915.1
repeat protein [Aedoeadaptatus coxii]	Aedoeadaptatus coxii	2727	2727	1	0	60.01	2438	KXB67020.1
InlB B-repeat-containing protein [Aedoeadaptatus coxii]	Aedoeadaptatus coxii	2726	2726	0.99	0	60.69	2385	WP_409334924.1
InlB B-repeat-containing protein [Aedoeadaptatus coxii]	Aedoeadaptatus coxii	2724	2724	1	0	60.01	2397	WP_083508507.1
InlB B-repeat-containing protein [Aedoeadaptatus coxii]	Aedoeadaptatus coxii	2714	2714	0.99	0	60.46	2386	WP_409334959.1
repeat protein [Anaerococcus lactolyticus ATCC 51172]	Anaerococcus lactolyticus ATCC 51172	2222	2412	0.75	0	61.33	3522	EEI86754.1
InlB B-repeat-containing protein [Anaerococcus murdochii]	Anaerococcus murdochii	3069	3069	0.99	0	65.16	2444	WP_223417766.1
InlB B-repeat-containing protein [Anaerococcus sp. Marseille-P3625]	Anaerococcus sp. Marseille-P3625	3015	3015	1	0	64.86	2356	WP_099321678.1
InlB B-repeat-containing protein [Anaerococcus sp. Marseille-P9784]	Anaerococcus sp. Marseille-P9784	3258	3258	1	0	67.89	2403	WP_151409189.1
InlB B-repeat-containing protein [Anaerococcus tetradius]	Anaerococcus tetradius	2769	2769	0.99	0	61.05	2379	WP_276880959.1
InlB B-repeat-containing protein [Anaerococcus vaginalis]	Anaerococcus vaginalis	2521	2521	0.78	0	69.08	1880	MDU5503997.1
InlB B-repeat-containing protein [Clostridia bacterium]	Clostridia bacterium	2849	2849	0.98	0	61.43	2377	MDU7504649.1
InlB B-repeat-containing protein [Clostridiales bacterium]	Clostridiales bacterium	2952	2952	0.98	0	64.67	2360	MBS5915283.1
InlB B-repeat-containing protein [Clostridiales bacterium]	Clostridiales bacterium	2939	2939	0.99	0	62.59	2417	MDU5951567.1
InlB B-repeat-containing protein [Clostridiales bacterium]	Clostridiales bacterium	2854	2854	1	0	60.97	2416	MDU7244219.1
InlB B-repeat-containing protein [Ezakiella coagulans]	Ezakiella coagulans	1424	2497	0.84	0	61.06	4399	WP_249238892.1
InlB B-repeat-containing protein [Fenollaria massiliensis]	Fenollaria massiliensis	3326	3326	1	0	70.39	2401	WP_249242585.1
InlB B-repeat-containing protein [Fenollaria massiliensis]	Fenollaria massiliensis	1759	2259	0.94	0	60.47	3865	WP_480021383.1
InlB B-repeat-containing protein, partial [Fenollaria sp.]	Fenollaria sp.	2129	2203	0.65	0	65.92	2425	WP_484836540.1
InlB B-repeat-containing protein [Mediannikoviicoccus vaginalis]	Mediannikoviicoccus vaginalis	2434	2434	0.78	0	66.65	1902	WP_255784621.1
InlB B-repeat-containing protein [Peptococcus niger]	Peptococcus niger	2853	2853	0.99	0	61.08	2403	MDU2293005.1
InlB B-repeat-containing protein [Peptococcus niger]	Peptococcus niger	2192	2192	0.64	0	69.74	1574	MFR9291557.1
InlB B-repeat-containing protein [Peptoniphilus duerdenii]	Peptoniphilus duerdenii	2115	2810	0.85	0	65.81	4691	WP_008901789.1
Rib/alpha-like domain-containing protein [Peptoniphilus genitalis]	Peptoniphilus genitalis	2301	2469	0.82	0	61.17	2686	WP_250341488.1
InlB B-repeat-containing protein [Peptoniphilus grossensis]	Peptoniphilus grossensis	3132	3132	1	0	65.68	2438	WP_288166263.1
InlB B-repeat-containing protein [Peptoniphilus grossensis]	Peptoniphilus grossensis	2999	2999	0.99	0	64.55	2390	WP_020693781.1
InlB B-repeat-containing protein [Peptoniphilus grossensis]	Peptoniphilus grossensis	2918	2918	0.99	0	63.05	2418	WP_316719611.1
InlB B-repeat-containing protein [Peptoniphilus grossensis]	Peptoniphilus grossensis	2806	2806	0.99	0	60.16	2448	WP_446500798.1
InlB B-repeat-containing protein [Peptoniphilus grossensis]	Peptoniphilus grossensis	1937	2989	0.98	0	68.4	2485	WP_332087276.1
S-layer homology domain-containing protein [Peptoniphilus harei]	Peptoniphilus harei	2684	2766	0.85	0	67	2485	WP_285073685.1
hypothetical protein HMPREF3229_00330 [Peptoniphilus harei]	Peptoniphilus harei	2666	2764	0.85	0	66.55	2513	KXA31551.1
S-layer homology domain-containing protein [Peptoniphilus harei]	Peptoniphilus harei	2665	2763	0.85	0	66.55	2494	WP_060799645.1
S-layer homology domain-containing protein [Peptoniphilus harei]	Peptoniphilus harei	2635	2717	0.85	0	65.95	2481	WP_005955391.1
InlB B-repeat-containing protein [Peptoniphilus harei]	Peptoniphilus harei	2634	2716	0.85	0	65.95	2481	WP_285043988.1
S-layer homology domain-containing protein [Peptoniphilus harei]	Peptoniphilus harei	2634	2716	0.85	0	65.95	2481	MDK8270252.1
S-layer homology domain-containing protein [Peptoniphilus harei]	Peptoniphilus harei	2628	2720	0.85	0	65.42	2495	WP_285071984.1
InlB B-repeat-containing protein [Peptoniphilus lacrimalis]	Peptoniphilus lacrimalis	2669	2910	0.85	0	64.08	3123	MFR9282247.1
S-layer homology domain-containing protein [Peptoniphilus lacrimalis]	Peptoniphilus lacrimalis	2643	2643	0.85	0	65.36	2513	WP_019034140.1
InlB B-repeat-containing protein [Peptoniphilus lacrimalis]	Peptoniphilus lacrimalis	2140	2777	0.85	0	65.74	4694	WP_431844361.1
S-layer homology domain-containing protein [Peptoniphilus lacrimalis]	Peptoniphilus lacrimalis	1830	2546	0.92	0	61.18	4631	WP_004823826.1
N-acetylmuramoyl-L-alanine amidase [Peptoniphilus lacrimalis DNF00528]	Peptoniphilus lacrimalis DNF00528	1830	2413	0.84	0	61.06	4589	KGF29371.1
InlB B-repeat-containing protein [Peptoniphilus pacaensis]	Peptoniphilus pacaensis	2879	2879	0.99	0	62.36	2409	WP_068455927.1
S-layer homology domain-containing protein [Peptoniphilus sp.]	Peptoniphilus sp.	2691	2774	0.85	0	67.19	2485	WP_412428159.1
S-layer homology domain-containing protein [Peptoniphilus sp.]	Peptoniphilus sp.	2633	2716	0.85	0	65.69	2476	WP_412593580.1
S-layer homology domain-containing protein [Peptoniphilus sp.]	Peptoniphilus sp.	2626	2708	0.85	0	65.58	2484	WP_412446186.1
MULTISPECIES: InlB B-repeat-containing protein [Peptostreptococcus]	Peptostreptococcus	3013	3013	0.99	0	65.36	2359	WP_271848248.1
InlB B-repeat-containing protein [Peptostreptococcus anaerobius]	Peptostreptococcus anaerobius	2807	2807	0.99	0	62.11	2383	WP_195236265.1
InlB B-repeat-containing protein [Peptostreptococcus anaerobius]	Peptostreptococcus anaerobius	2807	2807	0.99	0	62.11	2383	WP_316117595.1
InlB B-repeat-containing protein [Peptostreptococcus anaerobius]	Peptostreptococcus anaerobius	2798	2798	0.99	0	62.03	2377	WP_487967720.1
cell wall-binding repeat-containing protein [Peptostreptococcus anaerobius]	Peptostreptococcus anaerobius	2776	2964	0.79	0	72.32	2820	WP_316712435.1
InlB B-repeat-containing protein, partial [Peptostreptococcus anaerobius]	Peptostreptococcus anaerobius	2628	2628	0.92	0	62.93	2212	WP_081091911.1
InlB B-repeat-containing protein, partial [Peptostreptococcus anaerobius]	Peptostreptococcus anaerobius	2435	2435	0.74	0	67.62	1817	WP_271859936.1
cell wall-binding repeat-containing protein [Peptostreptococcus anaerobius]	Peptostreptococcus anaerobius	2380	2613	0.85	0	62.74	3518	WP_021935199.1
cell wall-binding repeat-containing protein [Peptostreptococcus anaerobius]	Peptostreptococcus anaerobius	2380	2613	0.85	0	62.74	3518	WP_061101505.1
cell wall-binding repeat-containing protein [Peptostreptococcus anaerobius]	Peptostreptococcus anaerobius	2357	2593	0.85	0	63.24	3510	WP_347152072.1
cell wall-binding repeat-containing protein [Peptostreptococcus anaerobius]	Peptostreptococcus anaerobius	2357	2581	0.85	0	62.33	3602	WP_227213972.1
cell wall-binding repeat-containing protein [Peptostreptococcus anaerobius]	Peptostreptococcus anaerobius	2353	2578	0.85	0	62.23	3602	WP_431689571.1
cell wall-binding repeat-containing protein [Peptostreptococcus anaerobius]	Peptostreptococcus anaerobius	2351	2573	0.85	0	63.02	3585	WP_316066885.1
cell wall-binding repeat-containing protein [Peptostreptococcus anaerobius]	Peptostreptococcus anaerobius	2350	2583	0.85	0	62.1	3523	MDU0963708.1
repeat protein [Peptostreptococcus anaerobius]	Peptostreptococcus anaerobius	2330	2563	0.84	0	62.48	3493	KXI14812.1
InlB B-repeat-containing protein [Peptostreptococcus anaerobius]	Peptostreptococcus anaerobius	2313	2313	0.78	0	64.55	1854	WP_373215375.1
cell wall-binding repeat-containing protein [Peptostreptococcus anaerobius]	Peptostreptococcus anaerobius	2311	2545	0.84	0	61.92	3503	WP_316118007.1
cell wall-binding repeat-containing protein [Peptostreptococcus anaerobius]	Peptostreptococcus anaerobius	2307	2540	0.85	0	61.52	3527	WP_019595262.1
InlB B-repeat-containing protein [Peptostreptococcus anaerobius]	Peptostreptococcus anaerobius	2253	2253	0.69	0	67.68	1701	WP_154645699.1
cell wall-binding repeat-containing protein, partial [Peptostreptococcus anaerobius]	Peptostreptococcus anaerobius	2131	2131	0.75	0	61.1	2114	WP_195236267.1
cell wall-binding repeat-containing protein, partial [Peptostreptococcus anaerobius]	Peptostreptococcus anaerobius	2127	2127	0.75	0	61.1	1926	WP_316117657.1
cell wall-binding repeat-containing protein [Peptostreptococcus anaerobius]	Peptostreptococcus anaerobius	2093	2093	0.75	0	60.59	2191	WP_459482364.1
InlB B-repeat-containing protein, partial [Peptostreptococcus anaerobius]	Peptostreptococcus anaerobius	1929	1929	0.65	0	62.88	1816	WP_155640208.1
cell wall-binding repeat-containing protein [Peptostreptococcus anaerobius]	Peptostreptococcus anaerobius	1913	2146	0.71	0	61.64	3187	MDU0997686.1
repeat protein [Peptostreptococcus anaerobius VPI 4330 = DSM 2949]	Peptostreptococcus anaerobius VPI 4330 = DSM 2949	2204	2204	0.68	0	67.56	1676	EKX94802.1
InlB B-repeat-containing protein [Peptostreptococcus sp.]	Peptostreptococcus sp.	3020	3020	0.99	0	65.53	2359	WP_287530032.1
InlB B-repeat-containing protein [Peptostreptococcus sp.]	Peptostreptococcus sp.	2969	2969	0.98	0	65.29	2334	MBS5596124.1
InlB B-repeat-containing protein, partial [Peptostreptococcus sp.]	Peptostreptococcus sp.	2538	2538	0.76	0	69.95	1796	WP_316856236.1
cell wall-binding repeat-containing protein [Peptostreptococcus sp.]	Peptostreptococcus sp.	2378	2612	0.85	0	62.74	3518	WP_316132846.1
cell wall-binding repeat-containing protein [Peptostreptococcus sp.]	Peptostreptococcus sp.	2338	2572	0.85	0	61.92	3520	WP_323723602.1
cell wall-binding repeat-containing protein [Peptostreptococcus sp.]	Peptostreptococcus sp.	2334	2567	0.85	0	61.87	3520	WP_323725608.1
InlB B-repeat-containing protein, partial [Peptostreptococcus sp.]	Peptostreptococcus sp.	2112	2112	0.7	0	63.97	1713	WP_287530945.1
cell wall-binding repeat-containing protein [Peptostreptococcus sp.]	Peptostreptococcus sp.	1735	1967	0.66	0	60.55	3082	WP_316716047.1
cell wall-binding repeat-containing protein [Peptostreptococcus sp. MV1]	Peptostreptococcus sp. MV1	2229	2953	0.94	0	69.14	4772	WP_052045475.1
MULTISPECIES: InlB B-repeat-containing protein [unclassified Fenollaria]	unclassified Fenollaria	2249	2730	0.85	0	68.6	4574	WP_480023276.1
InlB B-repeat-containing protein [uncultured Anaerococcus sp.]	uncultured Anaerococcus sp.	3083	3083	0.99	0	65.82	2443	WP_311479731.1
InlB B-repeat-containing protein [uncultured Anaerococcus sp.]	uncultured Anaerococcus sp.	3068	3068	0.99	0	65.15	2444	WP_311486519.1
InlB B-repeat-containing protein [uncultured Anaerococcus sp.]	uncultured Anaerococcus sp.	2989	2989	0.99	0	64.78	2420	WP_296128009.1
InlB B-repeat-containing protein [uncultured Anaerococcus sp.]	uncultured Anaerococcus sp.	2986	2986	0.99	0	64.87	2422	WP_311538299.1
InlB B-repeat-containing protein [uncultured Anaerococcus sp.]	uncultured Anaerococcus sp.	2953	2953	0.99	0	64.38	2425	WP_297688168.1
InlB B-repeat-containing protein, partial [uncultured Anaerococcus sp.]	uncultured Anaerococcus sp.	2740	2740	0.81	0	68.59	2012	WP_374045319.1
InlB B-repeat-containing protein [uncultured Peptoniphilus sp.]	uncultured Peptoniphilus sp.	2841	2841	0.99	0	61.61	2398	WP_297393399.1
InlB B-repeat-containing protein [uncultured Peptoniphilus sp.]	uncultured Peptoniphilus sp.	2699	2699	0.94	0	62.94	2675	WP_288164119.1
InlB B-repeat-containing protein [Urinicoccus massiliensis]	Urinicoccus massiliensis	2830	2830	0.99	0	62.27	2370	WP_219306816.1
InlB B-repeat-containing protein [Urinicoccus massiliensis]	Urinicoccus massiliensis	2762	2762	0.99	0	60.37	2393	WP_131749968.1

### Sheet: (sheet B) FMG_0049_as_query
Description	Scientific Name	Max Score	Total Score	Query Cover	E value	Per. ident	Acc. Len	Accession
InlB B-repeat-containing protein [Peptoniphilus grossensis]	Peptoniphilus grossensis	2326	2595	0.96	0	62.45	2696	WP_288166262.1
Cna B-type domain-containing protein [Anaerococcus sp. Marseille-P9784]	Anaerococcus sp. Marseille-P9784	1067	1417	0.77	0	65.44	2825	WP_151409188.1
S-layer homology domain-containing protein [Fenollaria massiliensis]	Fenollaria massiliensis	865	1432	0.84	0	67.56	1125	WP_249242584.1
InlB B-repeat-containing protein [Peptoniphilus genitalis]	Peptoniphilus genitalis	806	1906	0.84	0	61.79	1026	WP_490572808.1
InlB B-repeat-containing protein [Peptoniphilus pacaensis]	Peptoniphilus pacaensis	569	1609	0.85	8e-169	63.2	1345	MFR9296152.1

### Sheet: blast_info
sheet A
Program: BLASTP
Query sequence (Finegoldia magna ATCC 29328 FafA1):MRHSIRKEIRRFLCFLMTFIMILTSMPVHLLAANGNHDNLSNNRSEIINNKTPVKVAKPEEGKTAADLIENPKQQAIYTLRKEYKVQKGDKYEINYQPYIASVGEAASPEEKAKVKKEITLPDLAGYDKSHLDDTFTITYDTVKNAANGKNETGDKTNGLKYSADEDFRYKAKSNSIKIKHLFQDMKDFTKYTNPGGEDKPEKITTQNGNTGSTMEVSPLNENDRRGFVPESDFITMRVPEDATDFMLEYRYNRAHYNVDFDTMGGTALPTRTYYYDQEIPKIEKENIPTKEGCVFKGWMPSHEIKDKDGKNYPKGQIINKADGKPALDLDVHLKMPALLLGTDIKSR…
Database: nr All non-redundant GenBank CDS translations+PDB+SwissProt+PIR+PRF excluding environmental samples from WGS projects
Filtered:
Exclude: Finegoldia (taxid:150022)
Percent Identity ≥60
Query Coverage ≥60
sheet B
Program: BLASTP
Query sequence (Finegoldia magna ATCC 29328 FMG_0049 minus cell-wall-binding domain):MKKRILSGILAFILFVQVFALNISYAKDNKHSSDNLVKIGELSKNNYPKIDSATLLRVAKEERNKKKGKRMERGATLFSAKSPYINGQQPADPDKPKYWANVQGELTTRGIDGTTFDWDKVLGKGQKVKLLFTQTNGNVMTGVTYTLLVDKGGTYTWHGSDGKPTYLPLYDVNGNPYTYNVQIERNYSKDIQLVIQESNGTPGVSWKPEGDKQVATISFLNIKIQQVASTKFVSEWHTDVNEADRPQIEGYFKVDDETDNKFNFPKNDTTRTVLRSSFLENFEEDEDNGPWSFLSSELETTPKTVEVKTDTQGL…
Database: nr All non-redundant GenBank CDS translations+PDB+SwissProt+PIR+PRF excluding environmental samples from WGS projects
Filtered:
Exclude: Finegoldia (taxid:150022)
Percent Identity ≥60
Query Coverage ≥60
