## Supplementary material for "New genetic tools in *Finegoldia magna* identify a conserved adhesin required for the formation of stress-tolerant aggregates": Dataset S3 strains list

### Sheet: (sheet A) cultured
Dataset S3. Finegoldia magna strains used in either culture-based experiments (sheet A) or informatics analyses (sheet B).
Strain	From
ATCC 29328	ATCC
07T609	Lise Hald Schultz and Dr. Holger Brüggemann
09T494	Lise Hald Schultz and Dr. Holger Brüggemann
17.33	Dr. Ariane Neumann and Dr. Inga-Maria Frick
ATCC 29328 tuf-ermB; WTp-	This study
07T609 tuf-ermB	This study
09T494 tuf-ermB	This study
17.33 tuf-ermB	This study
ATCC 29328 ∆fafA1A2::ermB	This study
ATCC 29328 ∆fafA1::ermB	This study
ATCC 29328 ∆fafA2::ermB	This study

### Sheet: (sheet B) informatics
(sheet B) Finegoldia magna strains used in informatics analyses
Strain	NCBI genome accesssion number	NCBI BioSample ID
ATCC 29328	GCF_000010185.1
07T609	new sequence	SAMN62918636
09T494	new sequence	SAMN62918637
17.33	new sequence	SAMN62918635
08T492	GCF_002243075.1
09T408	GCF_002243155.1
12T272	new sequence	SAMN62918638
12T273	GCF_002243195.1
12T306	GCF_002243135.1
AC_13	new sequence	SAMN62918634
ACS-171-V-Col3	GCF_000179495.1
ALB8	GCF_000582635.1
ATCC_53516	GCF_000159695.1
BIOML-A1-SAMN11946097	GCF_009678325.1
BIOML-A2-SAMN11946096	GCF_009678335.1
BIOML-A3-SAMN11946099	GCF_009678295.1
BIOML-A5-SAMN11946101	GCF_009678265.1
BVS033A4	GCF_000179695.1
CCUG_54800	new sequence	SAMN62918640
CLA-SR-H014	GCF_040096895.1
FDAARGOS_764	GCF_013267535.1
FDAARGOS_1521	GCF_020297555.1
FDAARGOS_1556	GCF_020736065.1
FDAARGOS_1593	GCF_020731325.1
GED7760A	GCF_001546385.1
LaCa_260	GCF_057457925.1
LaCa_288	GCF_057198065.1
LY240594	GCF_046255015.1
NBRC_113804	GCF_040365865.1
SL_3_05_CA0JCDMG_1	GCF_020709165.1
T151023	GCF_002243115.1
T160124	new sequence	SAMN62918639
UMB0115	GCF_002871675.1
WGS1513	GCF_043162015.1
